# Strong positive selection in *Aedes aegypti* and the rapid evolution of insecticide resistance

**DOI:** 10.1101/2022.07.27.501751

**Authors:** R. Rebecca Love, Josh R. Sikder, Rafael J. Vivero, Daniel R. Matute, Daniel R. Schrider

## Abstract

*Aedes aegypti* vectors the pathogens that cause dengue, yellow fever, Zika virus, and chikungunya, and is a serious threat to public health in tropical regions. Decades of work has illuminated many aspects of *Ae. aegypti*’s biology and global population structure, and has identified insecticide resistance genes; however, the size and repetitive nature of the *Ae. aegypti* genome have limited our ability to detect positive selection in this mosquito. Combining new whole genome sequences from Colombia with publicly available data from Africa and the Americas, we identify multiple strong candidate selective sweeps in *Ae. aegypti*, many of which overlap genes linked to or implicated in insecticide resistance. We examine the voltage-gated sodium channel gene in three American cohorts, and find evidence for successive selective sweeps in Colombia. The most recent sweep encompasses an intermediate-frequency haplotype containing four candidate insecticide resistance mutations that are in near-perfect linkage disequilibrium with one another in the Colombian sample. We hypothesize that this haplotype may continue to rapidly increase in frequency and perhaps spread geographically in the coming years. These results extend our knowledge of how insecticide resistance has evolved in this species, and add to a growing body of evidence suggesting *Ae. aegypti* has an extensive genomic capacity to rapidly adapt to insecticide-based vector control.
