## Supplemental table 1 for "Strong positive selection in *Aedes aegypti* and the rapid evolution of insecticide resistance"

sample_id	BioProject	country	location	latitude/longitude	notes	run_id	reference	sex	year
FEMALE_1-F1_CGCATGAT-TCAGGCTT_S1	TBD	Colombia	R’o Claro	5.90, -74.86	removed (close kin)	TBD	N/A	F	2019
FEMALE_10-F10_GTGCCATA-ACTAGGAG_S2		Colombia	R’o Claro	5.90, -74.86		TBD	N/A	F	2019
FEMALE_11-F11_CGTTGCAA-CGCTCTAT_S3		Colombia	R’o Claro	5.90, -74.86		TBD	N/A	F	2019
FEMALE_12-F12_TGAAGACG-TGGCATGT_S4		Colombia	R’o Claro	5.90, -74.86		TBD	N/A	F	2019
FEMALE_14-F14_ACGTTCAG-GCACAACT_S6		Colombia	R’o Claro	5.90, -74.86		TBD	N/A	F	2019
FEMALE_15-F15_ATGCACGA-GACGATCT_S7		Colombia	R’o Claro	5.90, -74.86		TBD	N/A	F	2019
FEMALE_17-F17_CGGCTAAT-AGAACGAG_S9		Colombia	R’o Claro	5.90, -74.86	removed (close kin)	TBD	N/A	F	2019
FEMALE_18-F18_GAATCCGA-CACTAGCT_S10		Colombia	R’o Claro	5.90, -74.86	removed (close kin)	TBD	N/A	F	2019
FEMALE_2-F2_CTTAGGAC-GTAGGAGT_S12		Colombia	R’o Claro	5.90, -74.86		TBD	N/A	F	2019
FEMALE_20-F20_GTTACGCA-ATCGCCAT_S13		Colombia	R’o Claro	5.90, -74.86		TBD	N/A	F	2019
FEMALE_21-F21_ATGACGTC-GAAGGAAG_S14		Colombia	R’o Claro	5.90, -74.86		TBD	N/A	F	2019
FEMALE_22-F22_CAGTCCAA-GATTACCG_S15		Colombia	R’o Claro	5.90, -74.86	removed (close kin)	TBD	N/A	F	2019
FEMALE_3-F3_ATCCGGTA-TATCGGTC_S16		Colombia	R’o Claro	5.90, -74.86		TBD	N/A	F	2019
FEMALE_5-F5_CATACCAC-CGGTTGTT_S18		Colombia	R’o Claro	5.90, -74.86		TBD	N/A	F	2019
FEMALE_6-F6_AACGTCTG-GCGTCATT_S19		Colombia	R’o Claro	5.90, -74.86		TBD	N/A	F	2019
FEMALE_7-F7_CCTGATTG-AACTGAGC_S20		Colombia	R’o Claro	5.90, -74.86		TBD	N/A	F	2019
FEMALE_8-F8_CCTTGTAG-TTCCAAGG_S21		Colombia	R’o Claro	5.90, -74.86		TBD	N/A	F	2019
FEMALE_9-F9_ACGGAACA-GTTCTCGT_S22		Colombia	R’o Claro	5.90, -74.86		TBD	N/A	F	2019
JB_A2_18_S1		Colombia	Cali	3.3817, -76.55237		TBD	N/A	F	2020
JB_A2_19_S2		Colombia	Cali	3.3817, -76.55237		TBD	N/A	F	2020
JB_A2_25_S3		Colombia	Cali	3.3817, -76.55237		TBD	N/A	F	2020
JB_A2_29_S4		Colombia	Cali	3.3817, -76.55237		TBD	N/A	F	2020
JB_A2_34_S5		Colombia	Cali	3.3817, -76.55237		TBD	N/A	F	2020
JB_A2_35_S6		Colombia	Cali	3.3817, -76.55237		TBD	N/A	F	2020
JB_A2_36_S7		Colombia	Cali	3.3817, -76.55237		TBD	N/A	F	2020
JB_A2_39_S8		Colombia	Cali	3.3817, -76.55237		TBD	N/A	F	2020
JB_A2_46_S9		Colombia	Cali	3.3817, -76.55237		TBD	N/A	F	2020
JB_A2_50_S10		Colombia	Cali	3.3817, -76.55237		TBD	N/A	F	2020
MALE_1-M1_CGACGTTA-ATCCAGAG_S23		Colombia	R’o Claro	5.90, -74.86		TBD	N/A	M	2019
MALE_2-M2_TAACCGGT-GAGACGAT_S24		Colombia	R’o Claro	5.90, -74.86		TBD	N/A	M	2019
MALE_3-M3_ATCGATCG-TGCTTCCA_S25		Colombia	R’o Claro	5.90, -74.86		TBD	N/A	M	2019
MALE_4-M4_TCGCTGTT-ACGACTTG_S26		Colombia	R’o Claro	5.90, -74.86		TBD	N/A	M	2019
MALE_5-M5_CATGGCTA-GATGTGTG_S27		Colombia	R’o Claro	5.90, -74.86		TBD	N/A	M	2019
MALE_6-M6_AGCGTGTT-TTGCGAAG_S28		Colombia	R’o Claro	5.90, -74.86		TBD	N/A	M	2019
SAMN13976298	PRJNA602495	Kenya	KayaBomu			SRR11006665	Rose et al. 2020		2017
SAMN13976297	PRJNA602495	Kenya	KayaBomu			SRR11006666	Rose et al. 2020		2017
SAMN13976296	PRJNA602495	Kenya	KayaBomu			SRR11006667	Rose et al. 2020		2017
SAMN13976295	PRJNA602495	Kenya	KayaBomu			SRR11006668	Rose et al. 2020		2017
SAMN13976294	PRJNA602495	Kenya	KayaBomu			SRR11006669	Rose et al. 2020		2017
SAMN13976293	PRJNA602495	Kenya	KayaBomu			SRR11006670	Rose et al. 2020		2017
SAMN13976292	PRJNA602495	Kenya	KayaBomu			SRR11006672	Rose et al. 2020		2017
SAMN13976291	PRJNA602495	Kenya	KayaBomu			SRR11006673	Rose et al. 2020		2017
SAMN13976290	PRJNA602495	Kenya	KayaBomu		removed (close kin)	SRR11006674	Rose et al. 2020		2017
SAMN13976289	PRJNA602495	Kenya	KayaBomu			SRR11006675	Rose et al. 2020		2017
SAMN13976288	PRJNA602495	Kenya	KayaBomu		removed (close kin)	SRR11006676	Rose et al. 2020		2017
SAMN13976287	PRJNA602495	Kenya	KayaBomu			SRR11006677	Rose et al. 2020		2017
SAMN13976286	PRJNA602495	Kenya	KayaBomu			SRR11006678	Rose et al. 2020		2017
SAMN13976285	PRJNA602495	Kenya	KayaBomu			SRR11006679	Rose et al. 2020		2017
SAMN13976284	PRJNA602495	Kenya	KayaBomu			SRR11006680	Rose et al. 2020		2017
SAMN13976283	PRJNA602495	Kenya	KayaBomu			SRR11006681	Rose et al. 2020		2017
SAMN13976282	PRJNA602495	Kenya	KayaBomu		removed (close kin)	SRR11006683	Rose et al. 2020		2017
SAMN13976281	PRJNA602495	Kenya	KayaBomu			SRR11006684	Rose et al. 2020		2017
SAMN13976280	PRJNA602495	Kenya	KayaBomu			SRR11006685	Rose et al. 2020		2017
SAMN13976653	PRJNA602495	Senegal	Ngoye			SRR11006749	Rose et al. 2020		2018
SAMN13976652	PRJNA602495	Senegal	Ngoye			SRR11006751	Rose et al. 2020		2018
SAMN13976651	PRJNA602495	Senegal	Ngoye			SRR11006752	Rose et al. 2020		2018
SAMN13976650	PRJNA602495	Senegal	Ngoye			SRR11006753	Rose et al. 2020		2018
SAMN13976649	PRJNA602495	Senegal	Ngoye		removed (close kin)	SRR11006754	Rose et al. 2020		2018
SAMN13976648	PRJNA602495	Senegal	Ngoye			SRR11006755	Rose et al. 2020		2018
SAMN13976647	PRJNA602495	Senegal	Ngoye			SRR11006756	Rose et al. 2020		2018
SAMN13976646	PRJNA602495	Senegal	Ngoye			SRR11006757	Rose et al. 2020		2018
SAMN13976645	PRJNA602495	Senegal	Ngoye			SRR11006758	Rose et al. 2020		2018
SAMN13976644	PRJNA602495	Senegal	Ngoye			SRR11006759	Rose et al. 2020		2018
SAMN13976643	PRJNA602495	Senegal	Ngoye			SRR11006760	Rose et al. 2020		2018
SAMN13976642	PRJNA602495	Senegal	Ngoye			SRR11006762	Rose et al. 2020		2018
SAMN13976641	PRJNA602495	Senegal	Ngoye			SRR11006763	Rose et al. 2020		2018
SAMN13976640	PRJNA602495	Senegal	Ngoye			SRR11006764	Rose et al. 2020		2018
SAMN13976639	PRJNA602495	Senegal	Ngoye			SRR11006765	Rose et al. 2020		2018
SAMN13976638	PRJNA602495	Senegal	Ngoye			SRR11006766	Rose et al. 2020		2018
SAMN13976637	PRJNA602495	Senegal	Ngoye			SRR11006767	Rose et al. 2020		2018
SAMN13976636	PRJNA602495	Senegal	Ngoye			SRR11006768	Rose et al. 2020		2018
SAMN13976635	PRJNA602495	Senegal	Ngoye			SRR11006769	Rose et al. 2020		2018
SAMN13976634	PRJNA602495	Senegal	Ngoye			SRR11006770	Rose et al. 2020		2018
SAMN13976434	PRJNA602495	Gabon	Franceville			SRR11006820	Rose et al. 2020		2017
SAMN13976433	PRJNA602495	Gabon	Franceville			SRR11006821	Rose et al. 2020		2017
SAMN13976432	PRJNA602495	Gabon	Franceville			SRR11006823	Rose et al. 2020		2017
SAMN13976431	PRJNA602495	Gabon	Franceville			SRR11006824	Rose et al. 2020		2017
SAMN13976430	PRJNA602495	Gabon	Franceville			SRR11006825	Rose et al. 2020		2017
SAMN13976429	PRJNA602495	Gabon	Franceville			SRR11006826	Rose et al. 2020		2017
SAMN13976428	PRJNA602495	Gabon	Franceville			SRR11006827	Rose et al. 2020		2017
SAMN13976427	PRJNA602495	Gabon	Franceville			SRR11006828	Rose et al. 2020		2017
SAMN13976426	PRJNA602495	Gabon	Franceville			SRR11006829	Rose et al. 2020		2017
SAMN13976425	PRJNA602495	Gabon	Franceville			SRR11006830	Rose et al. 2020		2017
SAMN13976424	PRJNA602495	Gabon	Franceville			SRR11006831	Rose et al. 2020		2017
SAMN13976423	PRJNA602495	Gabon	Franceville			SRR11006832	Rose et al. 2020		2017
SAMN13976422	PRJNA602495	Gabon	Franceville			SRR11006834	Rose et al. 2020		2017
SAMN13976421	PRJNA602495	Brazil	SantarŽm			SRR11006835	Rose et al. 2020		2012
SAMN13976420	PRJNA602495	Brazil	SantarŽm			SRR11006836	Rose et al. 2020		2012
SAMN13976419	PRJNA602495	Brazil	SantarŽm			SRR11006837	Rose et al. 2020		2012
SAMN13976418	PRJNA602495	Brazil	SantarŽm			SRR11006838	Rose et al. 2020		2012
SAMN13976417	PRJNA602495	Brazil	SantarŽm			SRR11006839	Rose et al. 2020		2012
SAMN13976416	PRJNA602495	Brazil	SantarŽm			SRR11006840	Rose et al. 2020		2012
SAMN13976415	PRJNA602495	Brazil	SantarŽm			SRR11006841	Rose et al. 2020		2012
SAMN13976414	PRJNA602495	Brazil	SantarŽm			SRR11006842	Rose et al. 2020		2012
SAMN13976413	PRJNA602495	Brazil	SantarŽm			SRR11006843	Rose et al. 2020		2012
SAMN13976412	PRJNA602495	Brazil	SantarŽm		removed (close kin)	SRR11006846	Rose et al. 2020		2012
SAMN13976411	PRJNA602495	Brazil	SantarŽm			SRR11006847	Rose et al. 2020		2012
SAMN13976410	PRJNA602495	Brazil	SantarŽm			SRR11006848	Rose et al. 2020		2012
SAMN13976409	PRJNA602495	Brazil	SantarŽm		removed (close kin)	SRR11006849	Rose et al. 2020		2012
SAMN13976408	PRJNA602495	Brazil	SantarŽm			SRR11006850	Rose et al. 2020		2012
SAMN13976407	PRJNA602495	Brazil	SantarŽm		removed (close kin)	SRR11006851	Rose et al. 2020		2012
SAMN13976406	PRJNA602495	Brazil	SantarŽm			SRR11006852	Rose et al. 2020		2012
SAMN13976405	PRJNA602495	Brazil	SantarŽm			SRR11006853	Rose et al. 2020		2012
SAMN13976404	PRJNA602495	Brazil	SantarŽm			SRR11006854	Rose et al. 2020		2012
SAMN06921065	PRJNA385349	USA	Fresno			SRR6768001	Lee et al. 2019		2015
SAMN06921066	PRJNA385349	USA	Madera			SRR6768002	Lee et al. 2019		2015
SAMN06921067	PRJNA385349	USA	Madera			SRR6768003	Lee et al. 2019		2015
SAMN06921068	PRJNA385349	USA	Menlo Park			SRR6768004	Lee et al. 2019		2015
SAMN06921070	PRJNA385349	USA	Menlo Park			SRR6768006	Lee et al. 2019		2015
SAMN06921071	PRJNA385349	USA	Key West\, FL			SRR6768007	Lee et al. 2019		2016
SAMN06921072	PRJNA385349	USA	Vero Beach\, FL			SRR6768008	Lee et al. 2019		2016
SAMN06921054	PRJNA385349	USA	Exeter			SRR6768009	Lee et al. 2019		2014
SAMN06921053	PRJNA385349	USA	Commerce			SRR6768010	Lee et al. 2019		2015
SAMN06921052	PRJNA385349	USA	Mission Viejo			SRR6768011	Lee et al. 2019		2015
SAMN06921051	PRJNA385349	USA	Mission Viejo			SRR6768012	Lee et al. 2019		2015
SAMN06921050	PRJNA385349	USA	Garden Grove		removed (close kin)	SRR6768013	Lee et al. 2019		2015
SAMN06921049	PRJNA385349	USA	Garden Grove			SRR6768014	Lee et al. 2019		2015
SAMN06921048	PRJNA385349	USA	Brawley			SRR6768015	Lee et al. 2019		2015
SAMN06921047	PRJNA385349	USA	San Diego			SRR6768016	Lee et al. 2019		2015
SAMN06921046	PRJNA385349	USA	San Diego			SRR6768017	Lee et al. 2019		2015
SAMN06921045	PRJNA385349	USA	San Diego		removed (close kin)	SRR6768018	Lee et al. 2019		2015
SAMN06921060	PRJNA385349	USA	Clovis			SRR6768019	Lee et al. 2019		2016
SAMN06921059	PRJNA385349	USA	Clovis			SRR6768020	Lee et al. 2019		2013
SAMN06921062	PRJNA385349	USA	Clovis			SRR6768021	Lee et al. 2019		2016
SAMN06921061	PRJNA385349	USA	Clovis			SRR6768022	Lee et al. 2019		2016
SAMN06921056	PRJNA385349	USA	Sanger			SRR6768023	Lee et al. 2019		2015
SAMN06921055	PRJNA385349	USA	Exeter			SRR6768024	Lee et al. 2019		2014
SAMN06921058	PRJNA385349	USA	Clovis			SRR6768025	Lee et al. 2019		2013
SAMN06921057	PRJNA385349	USA	Clovis			SRR6768026	Lee et al. 2019		2013
SAMN06921064	PRJNA385349	USA	Fresno			SRR6768027	Lee et al. 2019		2015
SAMN06921063	PRJNA385349	USA	Clovis			SRR6768028	Lee et al. 2019		2016
