## Supplemental table 7 for "Strong positive selection in *Aedes aegypti* and the rapid evolution of insecticide resistance"

### Sheet: overlapped_genes_annotated.0708
seqid	source	type	start	end	score	strand	phase	attributes	name	refs	countries	sweep
AaegL5_1	VEuPathDB	protein_coding_gene	208614968	208834499	.	-	.	ID=AAEL023182;description=Serine/threonine protein phosphatase 2A regulatory subunit [Source:UniProtKB/TrEMBL%3BAcc:A0A0N8ERZ7]	AAEL023182		Brazil,Colombia,USA,Gabon,Senegal	a
AaegL5_1	VEuPathDB	protein_coding_gene	208835803	208836505	.	-	.	ID=AAEL026455;description=unspecified product	AAEL026455		Brazil,Colombia,USA,Gabon,Senegal	a
AaegL5_1	VEuPathDB	ncRNA_gene	208872447	208872881	.	+	.	ID=AAEL024703;description=unspecified product	AAEL024703		Brazil,Colombia,USA,Gabon,Senegal	a
AaegL5_1	VEuPathDB	protein_coding_gene	208898048	208899030	.	-	.	ID=AAEL026183;description=unspecified product	AAEL026183		Brazil,Colombia,USA,Gabon,Senegal	a
AaegL5_1	VEuPathDB	protein_coding_gene	208899653	208912763	.	+	.	ID=AAEL002989;description=unspecified product	AAEL002989		Brazil,Colombia,USA,Gabon,Senegal	a
AaegL5_1	VEuPathDB	ncRNA_gene	208902675	208902746	.	-	.	ID=AAEL016271;description=unspecified product	AAEL016271		Brazil,Colombia,USA,Gabon,Senegal	a
AaegL5_1	VEuPathDB	tRNA	208902675	208902746	.	-	.	ID=AAEL016271-RA;Parent=AAEL016271;description=unspecified product	AAEL016271-RA		Brazil,Colombia,USA,Gabon,Senegal	a
AaegL5_1	VEuPathDB	protein_coding_gene	208921636	208923454	.	-	.	ID=AAEL003004;description=unspecified product	AAEL003004		Brazil,Colombia,USA,Gabon,Senegal	a
AaegL5_1	VEuPathDB	protein_coding_gene	208927027	208927715	.	+	.	ID=AAEL021617;description=unspecified product	AAEL021617		Brazil,Colombia,USA,Gabon,Senegal	a
AaegL5_1	VEuPathDB	protein_coding_gene	208931034	208933441	.	-	.	ID=AAEL026789;description=unspecified product	AAEL026789		Brazil,Colombia,USA,Gabon,Senegal	a
AaegL5_1	VEuPathDB	protein_coding_gene	208942701	208943906	.	-	.	ID=AAEL027953;description=unspecified product	AAEL027953		Brazil,Colombia,USA,Gabon,Senegal	a
AaegL5_1	VEuPathDB	protein_coding_gene	208950093	208952508	.	+	.	ID=AAEL022145;description=unspecified product	AAEL022145		Brazil,Colombia,USA,Gabon,Senegal	a
AaegL5_1	VEuPathDB	protein_coding_gene	208961633	208962321	.	+	.	ID=AAEL002993;Name=mRpL43;description=mitochondrial ribosomal protein L43	AAEL002993		Brazil,Colombia,USA,Gabon,Senegal	a
AaegL5_1	VEuPathDB	protein_coding_gene	208965640	208976347	.	-	.	ID=AAEL003016;description=unspecified product	AAEL003016		Brazil,Colombia,USA,Gabon,Senegal	a
AaegL5_1	VEuPathDB	protein_coding_gene	208979836	208990371	.	-	.	ID=AAEL003008;description=unspecified product	AAEL003008		Brazil,Colombia,USA,Gabon,Senegal	a
AaegL5_1	VEuPathDB	protein_coding_gene	209004416	209017975	.	-	.	ID=AAEL028049;description=unspecified product	AAEL028049		Brazil,Colombia,USA,Gabon,Senegal	a
AaegL5_1	VEuPathDB	protein_coding_gene	209012128	209024459	.	+	.	ID=AAEL012038;description=unspecified product	AAEL012038		Brazil,Colombia,USA,Gabon,Senegal	a
AaegL5_1	VEuPathDB	protein_coding_gene	209025300	209026718	.	-	.	ID=AAEL012040;description=unspecified product	AAEL012040		Brazil,Colombia,USA,Gabon,Senegal	a
AaegL5_1	VEuPathDB	protein_coding_gene	209041580	209044025	.	-	.	ID=AAEL012037;description=sulphate transporter	AAEL012037	Roy et al. 2022	Brazil,Colombia,USA,Gabon,Senegal	a
AaegL5_1	VEuPathDB	protein_coding_gene	209062974	209086734	.	-	.	ID=AAEL012036;description=sulphate transporter	AAEL012036		Brazil,Colombia,USA,Gabon,Senegal	a
AaegL5_1	VEuPathDB	protein_coding_gene	209122601	209195137	.	+	.	ID=AAEL012041;description=sulphate transporter	AAEL012041	Camargo et al. 2020	Brazil,Colombia,USA,Gabon,Senegal	a
AaegL5_1	VEuPathDB	protein_coding_gene	209212067	209557632	.	-	.	ID=AAEL012039;description=zinc finger protein	AAEL012039	Tomchaney et al. 2014	Brazil,Colombia,USA,Gabon,Senegal	a
AaegL5_2	VEuPathDB	protein_coding_gene	351058667	351059884	.	-	.	ID=AAEL026371;description=unspecified product	AAEL026371		Brazil,Colombia	b1
AaegL5_2	VEuPathDB	protein_coding_gene	351064034	351078244	.	+	.	ID=AAEL014534;description=unspecified product	AAEL014534		Brazil,Colombia	b1
AaegL5_2	VEuPathDB	protein_coding_gene	351082730	351094669	.	-	.	ID=AAEL014533;description=unspecified product	AAEL014533		Brazil,Colombia	b1
AaegL5_2	VEuPathDB	ncRNA_gene	351094787	351095795	.	+	.	ID=AAEL024596;description=unspecified product	AAEL024596		Brazil,Colombia	b1
AaegL5_2	VEuPathDB	protein_coding_gene	351104592	351129820	.	+	.	ID=AAEL013467;description=unspecified product	AAEL013467		Brazil,Colombia	b1
AaegL5_2	VEuPathDB	protein_coding_gene	351141059	351474144	.	-	.	ID=AAEL013466;description=ankyrin 2%2C3/unc44	AAEL013466		Brazil,Colombia	b1
AaegL5_2	VEuPathDB	protein_coding_gene	351491086	351502659	.	-	.	ID=AAEL007959;description=unspecified product	AAEL007959		Brazil,Colombia	b1
AaegL5_2	VEuPathDB	protein_coding_gene	351507742	351587978	.	-	.	ID=AAEL019715;description=unspecified product	AAEL019715		Brazil,Colombia	b1
AaegL5_2	VEuPathDB	protein_coding_gene	351607324	351616641	.	-	.	ID=AAEL007955;Name=GSTE8;description=glutathione transferase	AAEL007955	Ptitsyn et al. 2011	Brazil,Colombia	b1
AaegL5_2	VEuPathDB	protein_coding_gene	351609279	351610907	.	+	.	ID=AAEL007954;Name=GSTE1;description=glutathione transferase	AAEL007954	Ptitsyn et al. 2011	Brazil,Colombia	b1
AaegL5_2	VEuPathDB	ncRNA_gene	351619228	351621804	.	-	.	ID=AAEL023143;description=unspecified product	AAEL023143		Brazil,Colombia	b1
AaegL5_2	VEuPathDB	protein_coding_gene	351623444	351624813	.	-	.	ID=AAEL007962;Name=GSTE4;description=glutathione transferase	AAEL007962	Riaz et al. 2009; Ptitsyn et al. 2011; Saavedra-Rodriguez et al. 2012; Bariami et al. 2012; Saavedra-Rodriguez et al. 2014; Durant et al. 2021;	Brazil,Colombia	b1
AaegL5_2	VEuPathDB	protein_coding_gene	351633367	351634957	.	+	.	ID=AAEL023692;description=unspecified product	AAEL023692		Brazil,Colombia	b1
AaegL5_2	VEuPathDB	protein_coding_gene	351640236	351641215	.	+	.	ID=AAEL020409;description=unspecified product	AAEL020409		Brazil,Colombia	b1
AaegL5_2	VEuPathDB	protein_coding_gene	351641191	351642001	.	-	.	ID=AAEL007948;Name=GSTE7;description=glutathione transferase	AAEL007948	Riaz et al. 2009; Lertkiatmongkol et al. 2010; Ptitsyn et al. 2011; Saavedra-Rodriguez et al. 2012; Saavedra-Rodriguez et al. 2014; Tham et al. 2015; Matthews et al. 2018	Brazil,Colombia	b1
AaegL5_2	VEuPathDB	protein_coding_gene	351649353	351650983	.	+	.	ID=AAEL027003;description=unspecified product	AAEL027003		Brazil,Colombia	b1
AaegL5_2	VEuPathDB	protein_coding_gene	351656221	351657200	.	+	.	ID=AAEL025173;description=unspecified product	AAEL025173		Brazil,Colombia	b1
AaegL5_2	VEuPathDB	protein_coding_gene	351657176	351657986	.	-	.	ID=AAEL027519;description=unspecified product	AAEL027519		Brazil,Colombia	b1
AaegL5_2	VEuPathDB	protein_coding_gene	351673191	351674001	.	-	.	ID=AAEL024134;description=unspecified product	AAEL024134		Brazil,Colombia	b1
AaegL5_2	VEuPathDB	protein_coding_gene	351681351	351682941	.	+	.	ID=AAEL007951;Name=GSTE2;description=glutathione transferase	AAEL007951	Ptitsyn et al. 2011; Rajatileka et al. 2011; Saaedra-Rodriguez et al. 2012; Tetreau et al. 2013; Saavedra-Rodriguez et al. 2014; Matthews et al. 2018; Helvecio et al. 2020; Cattel et al. 2021;	Brazil,Colombia	b1
AaegL5_2	VEuPathDB	protein_coding_gene	351688221	351689200	.	+	.	ID=AAEL007964;Name=GSTE5;description=glutathione transferase	AAEL007964	Ptitsyn et al. 2011; Zhao et al. 2018;	Brazil,Colombia	b1
AaegL5_2	VEuPathDB	protein_coding_gene	351689176	351689993	.	-	.	ID=AAEL022511;description=unspecified product	AAEL022511		Brazil,Colombia	b1
AaegL5_2	VEuPathDB	protein_coding_gene	351707090	351708239	.	-	.	ID=AAEL007946;Name=GSTE6;description=glutathione transferase	AAEL007946	Ptitsyn et al. 2011; Saavedra-Rodriguez et al. 2012; Saavedra-Rodriguez et al. 2014;	Brazil,Colombia	b1
AaegL5_2	VEuPathDB	protein_coding_gene	351708207	351709186	.	-	.	ID=AAEL007947;Name=GSTE3;description=glutathione transferase	AAEL007947	Ptitsyn et al. 2011; Saavedra-Rodriguez et al. 2012; Saavedra-Rodriguez et al. 2014; Lien et al. 2019; Durant et al. 2021;	Brazil,Colombia	b1
AaegL5_2	VEuPathDB	protein_coding_gene	351738731	351765477	.	+	.	ID=AAEL007952;description=unspecified product	AAEL007952		Brazil,Colombia	b1
AaegL5_2	VEuPathDB	protein_coding_gene	351777154	351778274	.	-	.	ID=AAEL020769;description=unspecified product	AAEL020769		Brazil,Colombia	b1
AaegL5_2	VEuPathDB	ncRNA_gene	351784344	351784819	.	+	.	ID=AAEL025236;description=unspecified product	AAEL025236		Brazil,Colombia	b1
AaegL5_2	VEuPathDB	protein_coding_gene	351794526	351833715	.	-	.	ID=AAEL023187;description=unspecified product	AAEL023187		Brazil,Colombia	b1
AaegL5_2	VEuPathDB	protein_coding_gene	351854263	352053409	.	+	.	ID=AAEL007963;description=unspecified product	AAEL007963		Brazil,Colombia	b1
AaegL5_2	VEuPathDB	protein_coding_gene	351886905	351897555	.	-	.	ID=AAEL024609;description=unspecified product	AAEL024609		Brazil,Colombia	b1
AaegL5_2	VEuPathDB	ncRNA_gene	351899972	351901149	.	+	.	ID=AAEL023851;description=unspecified product	AAEL023851		Brazil,Colombia	b1
AaegL5_2	VEuPathDB	protein_coding_gene	356142855	356299631	.	+	.	ID=AAEL027210;description=unspecified product	AAEL027210		Brazil,Colombia	b2
AaegL5_2	VEuPathDB	ncRNA_gene	356218055	356218126	.	+	.	ID=AAEL016796;description=unspecified product	AAEL016796		Brazil,Colombia	b2
AaegL5_2	VEuPathDB	tRNA	356218055	356218126	.	+	.	ID=AAEL016796-RA;Parent=AAEL016796;description=unspecified product	AAEL016796-RA		Brazil,Colombia	b2
AaegL5_2	VEuPathDB	protein_coding_gene	356309156	356352442	.	-	.	ID=AAEL002055;description=neuroendocrine protein 7b2	AAEL002055	Rasic et al. 2015	Brazil,Colombia	b2
AaegL5_2	VEuPathDB	protein_coding_gene	356390672	356392588	.	+	.	ID=AAEL002085;Name=CYP4H31;description=cytochrome P450	AAEL002085	Saavedra-Rodriguez et al. 2014;	Brazil,Colombia	b2
AaegL5_2	VEuPathDB	protein_coding_gene	356472371	356498180	.	+	.	ID=AAEL002075;description=unspecified product	AAEL002075		Brazil,Colombia	b2
AaegL5_2	VEuPathDB	protein_coding_gene	356533114	356534984	.	-	.	ID=AAEL021580;description=unspecified product	AAEL021580		Brazil,Colombia	b2
AaegL5_2	VEuPathDB	protein_coding_gene	356593631	356620570	.	-	.	ID=AAEL002061;description=cation-transporting ATPase 13a1 (g-box binding protein)	AAEL002061		Brazil,Colombia	b2
AaegL5_2	VEuPathDB	protein_coding_gene	445991846	446020691	.	-	.	ID=AAEL005046;description=splicing factor	AAEL005046		USA	c
AaegL5_2	VEuPathDB	protein_coding_gene	446020793	446022223	.	+	.	ID=AAEL005036;description=unspecified product	AAEL005036		USA	c
AaegL5_2	VEuPathDB	protein_coding_gene	446023458	446053103	.	+	.	ID=AAEL005032;description=unspecified product	AAEL005032		USA	c
AaegL5_2	VEuPathDB	ncRNA_gene	446055653	446056685	.	+	.	ID=AAEL023006;description=unspecified product	AAEL023006		USA	c
AaegL5_2	VEuPathDB	ncRNA_gene	446062613	446064160	.	+	.	ID=AAEL026365;description=unspecified product	AAEL026365		USA	c
AaegL5_2	VEuPathDB	protein_coding_gene	446064346	446077917	.	-	.	ID=AAEL015293;description=zinc finger protein	AAEL015293		USA	c
AaegL5_2	VEuPathDB	protein_coding_gene	446078093	446092588	.	+	.	ID=AAEL022457;description=unspecified product	AAEL022457		USA	c
AaegL5_2	VEuPathDB	protein_coding_gene	446101611	446104108	.	-	.	ID=AAEL022794;description=unspecified product	AAEL022794		USA	c
AaegL5_2	VEuPathDB	protein_coding_gene	446115738	446120270	.	-	.	ID=AAEL026244;description=unspecified product	AAEL026244		USA	c
AaegL5_2	VEuPathDB	protein_coding_gene	446129839	446147383	.	+	.	ID=AAEL023699;description=unspecified product	AAEL023699		USA	c
AaegL5_2	VEuPathDB	protein_coding_gene	446154005	446185923	.	-	.	ID=AAEL014031;description=protein phosphatase 2a%2C regulatory subunit	AAEL014031		USA	c
AaegL5_2	VEuPathDB	ncRNA_gene	446196780	446197406	.	-	.	ID=AAEL025821;description=unspecified product	AAEL025821		USA	c
AaegL5_2	VEuPathDB	protein_coding_gene	446201899	446248717	.	+	.	ID=AAEL019574;description=unspecified product	AAEL019574		USA	c
AaegL5_2	VEuPathDB	protein_coding_gene	446248604	446260098	.	-	.	ID=AAEL010500;Name=GSTX2;description=glutathione transferase	AAEL010500	Lumjuan et al. 2007; David et al. 2010; Bottino-Rojas et al. 2015; Bottino-Rojas et al. 2018; Durant et al. 2021; Sierra et al. 2021	USA	c
AaegL5_2	VEuPathDB	protein_coding_gene	446260218	446276557	.	+	.	ID=AAEL010492;description=unspecified product	AAEL010492		USA	c
AaegL5_2	VEuPathDB	ncRNA_gene	446277016	446277691	.	-	.	ID=AAEL027690;description=unspecified product	AAEL027690		USA	c
AaegL5_2	VEuPathDB	protein_coding_gene	446290706	446370538	.	-	.	ID=AAEL010502;description=Transcriptional regulator ATRX (X-linked helicase II) [Source:UniProtKB/TrEMBL%3BAcc:A0A1S4FQW7]	AAEL010502	Marinotti et al. 2014	USA	c
AaegL5_2	VEuPathDB	ncRNA_gene	446374177	446375002	.	-	.	ID=AAEL026037;description=unspecified product	AAEL026037		USA	c
AaegL5_2	VEuPathDB	protein_coding_gene	446378501	446393686	.	-	.	ID=AAEL010491;Name=FKBP12;description=fk506-binding protein	AAEL010491	Martins et al. 2021	USA	c
AaegL5_2	VEuPathDB	ncRNA_gene	446380451	446380929	.	-	.	ID=AAEL020776;description=unspecified product	AAEL020776		USA	c
AaegL5_2	VEuPathDB	ncRNA_gene	446397176	446409884	.	+	.	ID=AAEL023233;description=unspecified product	AAEL023233		USA	c
AaegL5_2	VEuPathDB	ncRNA_gene	446414054	446414522	.	-	.	ID=AAEL021212;description=unspecified product	AAEL021212		USA	c
AaegL5_2	VEuPathDB	protein_coding_gene	446422111	446466213	.	+	.	ID=AAEL010496;description=unspecified product	AAEL010496		USA	c
AaegL5_2	VEuPathDB	ncRNA_gene	446432352	446433058	.	-	.	ID=AAEL028016;description=unspecified product	AAEL028016		USA	c
AaegL5_2	VEuPathDB	protein_coding_gene	446439136	446453204	.	+	.	ID=AAEL022478;description=Putative transcriptional repressor protein yy1 [Source:UniProtKB/TrEMBL%3BAcc:A0A0P6IYK9]	AAEL022478		USA	c
AaegL5_2	VEuPathDB	protein_coding_gene	446476570	446491386	.	-	.	ID=AAEL010498;description=Zinc finger protein [Source:UniProtKB/TrEMBL%3BAcc:A0A1S4FQE8]	AAEL010498		USA	c
AaegL5_2	VEuPathDB	protein_coding_gene	446498311	446514610	.	+	.	ID=AAEL010494;description=unspecified product	AAEL010494		USA	c
AaegL5_3	VEuPathDB	protein_coding_gene	195685730	195752375	.	+	.	ID=AAEL007298;description=Fatty acyl-CoA reductase [Source:UniProtKB/TrEMBL%3BAcc:Q172Q8]	AAEL007298		Brazil,Gabon,Kenya	d1
AaegL5_3	VEuPathDB	protein_coding_gene	195776630	195799929	.	-	.	ID=AAEL007292;description=unspecified product	AAEL007292	Hapairai et al. 2017	Brazil,Gabon,Kenya	d1
AaegL5_3	VEuPathDB	protein_coding_gene	195816045	195826895	.	-	.	ID=AAEL007307;description=unspecified product	AAEL007307		Brazil,Gabon,Kenya	d1
AaegL5_3	VEuPathDB	protein_coding_gene	195895906	195902969	.	+	.	ID=AAEL023605;description=unspecified product	AAEL023605		Brazil,Gabon,Kenya	d1
AaegL5_3	VEuPathDB	protein_coding_gene	195907970	195920927	.	-	.	ID=AAEL007299;description=Cadherin%2C putative [Source:UniProtKB/TrEMBL%3BAcc:A0A1S4FG21]	AAEL007299		Brazil,Gabon,Kenya	d1
AaegL5_3	VEuPathDB	protein_coding_gene	195925868	195943142	.	+	.	ID=AAEL007296;description=Fatty acyl-CoA reductase [Source:UniProtKB/TrEMBL%3BAcc:Q172R4]	AAEL007296		Brazil,Gabon,Kenya	d1
AaegL5_3	VEuPathDB	ncRNA_gene	195931906	195933822	.	-	.	ID=AAEL024287;description=unspecified product	AAEL024287		Brazil,Gabon,Kenya	d1
AaegL5_3	VEuPathDB	protein_coding_gene	195956964	195995815	.	-	.	ID=AAEL007282;description=syntaxin binding protein-1%2C2%2C3	AAEL007282		Brazil,Gabon,Kenya	d1
AaegL5_3	VEuPathDB	protein_coding_gene	196023597	196047688	.	-	.	ID=AAEL007303;description=unspecified product	AAEL007303		Brazil,Gabon,Kenya	d1
AaegL5_3	VEuPathDB	protein_coding_gene	196032125	196061029	.	+	.	ID=AAEL007301;description=unspecified product	AAEL007301		Brazil,Gabon,Kenya	d1
AaegL5_3	VEuPathDB	protein_coding_gene	196066104	196169593	.	-	.	ID=AAEL007305;description=unspecified product	AAEL007305		Brazil,Gabon,Kenya	d1
AaegL5_3	VEuPathDB	protein_coding_gene	202520419	202527625	.	-	.	ID=AAEL009817;description=unspecified product	AAEL009817	De Hayr 2020	Brazil,Gabon,Kenya	d2
AaegL5_3	VEuPathDB	ncRNA_gene	202549565	202552703	.	+	.	ID=AAEL020872;description=unspecified product	AAEL020872		Brazil,Gabon,Kenya	d2
AaegL5_3	VEuPathDB	ncRNA_gene	314349160	314643070	.	+	.	ID=AAEL023993;description=unspecified product	AAEL023993		Brazil,Colombia	e
AaegL5_3	VEuPathDB	ncRNA_gene	314634153	314634989	.	-	.	ID=AAEL028196;description=unspecified product	AAEL028196		Brazil,Colombia	e
AaegL5_3	VEuPathDB	protein_coding_gene	314664216	314723694	.	+	.	ID=AAEL024841;description=unspecified product	AAEL024841		Brazil,Colombia	e
AaegL5_3	VEuPathDB	protein_coding_gene	314735653	314744258	.	+	.	ID=AAEL006025;description=unspecified product	AAEL006025		Brazil,Colombia	e
AaegL5_3	VEuPathDB	protein_coding_gene	314752556	315059781	.	+	.	ID=AAEL006035;description=unspecified product	AAEL006035		Brazil,Colombia	e
AaegL5_3	VEuPathDB	protein_coding_gene	315115609	315143461	.	+	.	ID=AAEL006027;description=lipase	AAEL006027		Brazil,Colombia	e
AaegL5_3	VEuPathDB	protein_coding_gene	315152265	315181041	.	-	.	ID=AAEL006013;description=huntingtin interacting protein	AAEL006013		Brazil,Colombia	e
AaegL5_3	VEuPathDB	protein_coding_gene	315204259	315218808	.	+	.	ID=AAEL006016;description=unspecified product	AAEL006016	Conway et al. 2014	Brazil,Colombia	e
AaegL5_3	VEuPathDB	protein_coding_gene	315233282	315241035	.	-	.	ID=AAEL020113;description=unspecified product	AAEL020113		Brazil,Colombia	e
AaegL5_3	VEuPathDB	protein_coding_gene	315246062	315252688	.	+	.	ID=AAEL011587;Name=RpL27;description=60S ribosomal protein L27%2C putative	AAEL011587	Shrinet et al. 2017	Brazil,Colombia	e
AaegL5_3	VEuPathDB	protein_coding_gene	315262694	315291259	.	+	.	ID=AAEL006037;description=unspecified product	AAEL006037		Brazil,Colombia	e
AaegL5_3	VEuPathDB	ncRNA_gene	315304187	315306380	.	+	.	ID=AAEL026245;description=unspecified product	AAEL026245		Brazil,Colombia	e
AaegL5_3	VEuPathDB	protein_coding_gene	315325706	315431873	.	-	.	ID=AAEL006014;Name=HPX1;description=heme peroxidase	AAEL006014	Saavedra-Rodriguez et al. 2012; Saavedra-Rodriguez et al. 2014; Talyuli et al. 2022;	Brazil,Colombia	e
AaegL5_3	VEuPathDB	protein_coding_gene	315381682	315384874	.	+	.	ID=AAEL006017;description=unspecified product	AAEL006017		Brazil,Colombia	e
AaegL5_3	VEuPathDB	protein_coding_gene	315501434	315504094	.	-	.	ID=AAEL002696;description=unspecified product	AAEL002696	Coatsworth et al. 2021	Brazil,Colombia	e
AaegL5_3	VEuPathDB	protein_coding_gene	315542318	315544574	.	-	.	ID=AAEL006023;description=Vanin-like protein 1 precursor%2C putative	AAEL006023	Bayyareddy et al. 2012; Angleró-Rodríguez et al. 2017	Brazil,Colombia	e
AaegL5_3	VEuPathDB	protein_coding_gene	315605020	315658201	.	+	.	ID=AAEL025718;description=unspecified product	AAEL025718		Brazil,Colombia	e
AaegL5_3	VEuPathDB	protein_coding_gene	315658341	315668048	.	+	.	ID=AAEL006034;description=Vanin-like protein 1 precursor%2C putative	AAEL006034	Bayyareddy et al. 2012	Brazil,Colombia	e
AaegL5_3	VEuPathDB	protein_coding_gene	315682637	315711625	.	+	.	ID=AAEL006036;description=phosphatase SSU72%2C putative	AAEL006036		Brazil,Colombia	e
AaegL5_3	VEuPathDB	ncRNA_gene	315702574	315703015	.	-	.	ID=AAEL022404;description=unspecified product	AAEL022404		Brazil,Colombia	e
AaegL5_3	VEuPathDB	protein_coding_gene	315711538	315731782	.	-	.	ID=AAEL014908;description=unspecified product	AAEL014908		Brazil,Colombia	e
AaegL5_3	VEuPathDB	protein_coding_gene	315750009	315763297	.	+	.	ID=AAEL021071;description=unspecified product	AAEL021071		Brazil,Colombia	e
AaegL5_3	VEuPathDB	protein_coding_gene	315773190	315793727	.	-	.	ID=AAEL022373;description=unspecified product	AAEL022373		Brazil,Colombia	e
AaegL5_3	VEuPathDB	ncRNA_gene	315785562	315786746	.	+	.	ID=AAEL022624;description=unspecified product	AAEL022624		Brazil,Colombia	e
AaegL5_3	VEuPathDB	protein_coding_gene	315800121	315896611	.	+	.	ID=AAEL006032;description=unspecified product	AAEL006032		Brazil,Colombia	e
AaegL5_3	VEuPathDB	protein_coding_gene	315926360	316405639	.	-	.	ID=AAEL023266;description=unspecified product	AAEL023266		Brazil,Colombia	e
AaegL5_3	VEuPathDB	protein_coding_gene	316425360	316441710	.	+	.	ID=AAEL012323;description=MSF1 protein%2C putative	AAEL012323		Brazil,Colombia	e
AaegL5_3	VEuPathDB	protein_coding_gene	316455498	316457804	.	-	.	ID=AAEL012330;description=tata-box binding protein	AAEL012330		Brazil,Colombia	e
AaegL5_3	VEuPathDB	protein_coding_gene	316467800	316551186	.	-	.	ID=AAEL012326;description=calmodulin	AAEL012326	Chauhan et al. 2012; Gold et al. 2020; Martins et al. 2021	Brazil,Colombia	e
AaegL5_3	VEuPathDB	ncRNA_gene	316568623	316624960	.	+	.	ID=AAEL026844;description=unspecified product	AAEL026844		Brazil,Colombia	e
AaegL5_3	VEuPathDB	ncRNA_gene	316620096	316620833	.	+	.	ID=AAEL023267;description=unspecified product	AAEL023267		Brazil,Colombia	e
AaegL5_3	VEuPathDB	ncRNA_gene	316620940	316621582	.	-	.	ID=AAEL027740;description=unspecified product	AAEL027740		Brazil,Colombia	e
AaegL5_3	VEuPathDB	protein_coding_gene	316628393	316657087	.	+	.	ID=AAEL012325;description=unspecified product	AAEL012325		Brazil,Colombia	e
AaegL5_3	VEuPathDB	protein_coding_gene	316660781	316664236	.	-	.	ID=AAEL022886;description=unspecified product	AAEL022886	Martins et al. 2021	Brazil,Colombia	e
AaegL5_3	VEuPathDB	protein_coding_gene	316664307	316665864	.	+	.	ID=AAEL012327;description=PET191 polypeptide%2C putative	AAEL012327		Brazil,Colombia	e
AaegL5_3	VEuPathDB	protein_coding_gene	316665865	316668837	.	-	.	ID=AAEL012332;description=unspecified product	AAEL012332		Brazil,Colombia	e
AaegL5_3	VEuPathDB	protein_coding_gene	316681419	316960970	.	-	.	ID=AAEL022221;description=unspecified product	AAEL022221		Brazil,Colombia	e
AaegL5_3	VEuPathDB	protein_coding_gene	316972730	316999854	.	-	.	ID=AAEL012324;description=protease m50 membrane-bound transcription factor site 2 protease	AAEL012324		Brazil,Colombia	e
AaegL5_3	VEuPathDB	protein_coding_gene	317007192	317007869	.	+	.	ID=AAEL013479;description=unspecified product	AAEL013479		Brazil,Colombia	e
AaegL5_3	VEuPathDB	protein_coding_gene	317007876	317016515	.	-	.	ID=AAEL013478;description=unspecified product	AAEL013478		Brazil,Colombia	e
AaegL5_3	VEuPathDB	protein_coding_gene	317024734	317027351	.	-	.	ID=AAEL025282;description=unspecified product	AAEL025282		Brazil,Colombia	e
AaegL5_3	VEuPathDB	protein_coding_gene	317029276	317159240	.	+	.	ID=AAEL026933;description=unspecified product	AAEL026933		Brazil,Colombia	e
AaegL5_3	VEuPathDB	ncRNA_gene	317096739	317097303	.	-	.	ID=AAEL026434;description=unspecified product	AAEL026434		Brazil,Colombia	e
AaegL5_3	VEuPathDB	ncRNA_gene	317123193	317124386	.	-	.	ID=AAEL024157;description=unspecified product	AAEL024157		Brazil,Colombia	e
AaegL5_3	VEuPathDB	protein_coding_gene	317151324	317153500	.	-	.	ID=AAEL011892;description=receptor for activated C kinase%2C putative	AAEL011892		Brazil,Colombia	e
AaegL5_3	VEuPathDB	ncRNA_gene	317335936	317336633	.	-	.	ID=AAEL023369;description=unspecified product	AAEL023369		Brazil,Colombia	e
AaegL5_3	VEuPathDB	protein_coding_gene	317492933	317749226	.	-	.	ID=AAEL020028;description=unspecified product	AAEL020028		Brazil,Colombia	e
AaegL5_2	VEuPathDB	protein_coding_gene	227505152	227548515	.	-	.	ID=AAEL000227;Name=SCRB8;description=Class B Scavenger Receptor (CD36 domain).	AAEL000227		Gabon, Kenya	f1
AaegL5_2	VEuPathDB	protein_coding_gene	227561150	227708534	.	-	.	ID=AAEL024346;description=unspecified product	AAEL024346		Gabon, Kenya	f1
AaegL5_2	VEuPathDB	ncRNA_gene	227612950	227615235	.	-	.	ID=AAEL025747;description=unspecified product	AAEL025747		Gabon, Kenya	f1
AaegL5_2	VEuPathDB	protein_coding_gene	227717692	227724446	.	+	.	ID=AAEL000245;description=unspecified product	AAEL000245	Marcombe et al. 2013, Paris et al. 2013	Gabon, Kenya	f1
AaegL5_2	VEuPathDB	ncRNA_gene	227732981	227733383	.	-	.	ID=AAEL027144;description=unspecified product	AAEL027144		Gabon, Kenya	f1
AaegL5_2	VEuPathDB	ncRNA_gene	227741846	227742125	.	-	.	ID=AAEL022541;description=unspecified product	AAEL022541		Gabon, Kenya	f1
AaegL5_2	VEuPathDB	protein_coding_gene	227761107	227767939	.	+	.	ID=AAEL000255;description=unspecified product	AAEL000255		Gabon, Kenya	f1
AaegL5_2	VEuPathDB	protein_coding_gene	227780710	227818771	.	-	.	ID=AAEL000240;description=unspecified product	AAEL000240		Gabon, Kenya	f1
AaegL5_2	VEuPathDB	protein_coding_gene	227824420	227857213	.	+	.	ID=AAEL023209;description=Mitochondrial ribosomal protein L52 [Source:UniProtKB/TrEMBL%3BAcc:Q1HQF0]	AAEL023209		Gabon, Kenya	f1
AaegL5_2	VEuPathDB	protein_coding_gene	227857105	227930521	.	-	.	ID=AAEL014339;description=unspecified product	AAEL014339		Gabon, Kenya	f1
AaegL5_2	VEuPathDB	ncRNA_gene	227892167	227892816	.	-	.	ID=AAEL027172;description=unspecified product	AAEL027172		Gabon, Kenya	f1
AaegL5_2	VEuPathDB	ncRNA_gene	227929444	227929841	.	-	.	ID=AAEL024368;description=unspecified product	AAEL024368		Gabon, Kenya	f1
AaegL5_2	VEuPathDB	ncRNA_gene	227937599	227938381	.	+	.	ID=AAEL021943;description=unspecified product	AAEL021943		Gabon, Kenya	f1
AaegL5_2	VEuPathDB	protein_coding_gene	227963641	228111595	.	-	.	ID=AAEL014340;description=unspecified product	AAEL014340		Gabon, Kenya	f1
AaegL5_2	VEuPathDB	ncRNA_gene	227973225	227973856	.	-	.	ID=AAEL024247;description=unspecified product	AAEL024247		Gabon, Kenya	f1
AaegL5_2	VEuPathDB	protein_coding_gene	228128257	228350158	.	-	.	ID=AAEL021255;description=unspecified product	AAEL021255		Gabon, Kenya	f1
AaegL5_2	VEuPathDB	protein_coding_gene	229323293	229817525	.	+	.	ID=AAEL011222;Name=SCRB5;description=Class B Scavenger Receptor (CD36 domain).	AAEL011222	Giraldo-Calderón et al. 2020	Gabon,Kenya	f2
AaegL5_2	VEuPathDB	ncRNA_gene	229668851	229669392	.	-	.	ID=AAEL024290;description=unspecified product	AAEL024290		Gabon,Kenya	f2
AaegL5_2	VEuPathDB	ncRNA_gene	229676474	229677165	.	+	.	ID=AAEL022504;description=unspecified product	AAEL022504		Gabon,Kenya	f2
AaegL5_2	VEuPathDB	ncRNA_gene	229677655	229678438	.	-	.	ID=AAEL024758;description=unspecified product	AAEL024758		Gabon,Kenya	f2
AaegL5_2	VEuPathDB	ncRNA_gene	229736790	229737388	.	-	.	ID=AAEL026090;description=unspecified product	AAEL026090		Gabon,Kenya	f2
AaegL5_2	VEuPathDB	ncRNA_gene	229781842	229781913	.	+	.	ID=AAEL028937;description=unspecified product	AAEL028937		Gabon,Kenya	f2
AaegL5_2	VEuPathDB	tRNA	229781842	229781913	.	+	.	ID=AAEL028937-RA;Parent=AAEL028937;description=unspecified product	AAEL028937-RA		Gabon,Kenya	f2
AaegL5_2	VEuPathDB	ncRNA_gene	229820506	229844605	.	-	.	ID=AAEL027842;description=unspecified product	AAEL027842		Gabon,Kenya	f2
AaegL5_2	VEuPathDB	ncRNA_gene	229842151	229843453	.	+	.	ID=AAEL023431;description=unspecified product	AAEL023431		Gabon,Kenya	f2
AaegL5_2	VEuPathDB	ncRNA_gene	229844742	229845343	.	-	.	ID=AAEL025277;description=unspecified product	AAEL025277		Gabon,Kenya	f2
AaegL5_2	VEuPathDB	protein_coding_gene	229850343	229852569	.	+	.	ID=AAEL028243;description=unspecified product	AAEL028243		Gabon,Kenya	f2
AaegL5_2	VEuPathDB	ncRNA_gene	229853551	229854019	.	-	.	ID=AAEL022617;description=unspecified product	AAEL022617		Gabon,Kenya	f2
AaegL5_2	VEuPathDB	ncRNA_gene	229854259	229854853	.	-	.	ID=AAEL026326;description=unspecified product	AAEL026326		Gabon,Kenya	f2
AaegL5_2	VEuPathDB	ncRNA_gene	229865176	229865677	.	-	.	ID=AAEL022770;description=unspecified product	AAEL022770		Gabon,Kenya	f2
AaegL5_2	VEuPathDB	ncRNA_gene	229867397	229868103	.	-	.	ID=AAEL025539;description=unspecified product	AAEL025539		Gabon,Kenya	f2
AaegL5_2	VEuPathDB	protein_coding_gene	229870945	230169887	.	+	.	ID=AAEL018152;description=unspecified product	AAEL018152		Gabon,Kenya	f2
AaegL5_2	VEuPathDB	ncRNA_gene	229876708	229877143	.	-	.	ID=AAEL021824;description=unspecified product	AAEL021824		Gabon,Kenya	f2
AaegL5_2	VEuPathDB	ncRNA_gene	229967500	229969041	.	-	.	ID=AAEL024614;description=unspecified product	AAEL024614		Gabon,Kenya	f2
AaegL5_2	VEuPathDB	protein_coding_gene	230211060	230376863	.	+	.	ID=AAEL008066;description=trkB protein%2C putative	AAEL008066		Gabon,Kenya	f2
AaegL5_2	VEuPathDB	protein_coding_gene	230378915	230426536	.	-	.	ID=AAEL008064;description=unspecified product	AAEL008064		Gabon,Kenya	f2
AaegL5_2	VEuPathDB	ncRNA_gene	230427024	230427661	.	+	.	ID=AAEL020885;description=unspecified product	AAEL020885		Gabon,Kenya	f2
AaegL5_2	VEuPathDB	protein_coding_gene	230433256	230518669	.	+	.	ID=AAEL008068;description=unspecified product	AAEL008068		Gabon,Kenya	f2
AaegL5_2	VEuPathDB	ncRNA_gene	230522270	230522976	.	-	.	ID=AAEL025534;description=unspecified product	AAEL025534		Gabon,Kenya	f2
AaegL5_2	VEuPathDB	protein_coding_gene	230541931	230612829	.	-	.	ID=AAEL008067;description=unspecified product	AAEL008067		Gabon,Kenya	f2
AaegL5_2	VEuPathDB	ncRNA_gene	230613101	230613661	.	+	.	ID=AAEL028195;description=unspecified product	AAEL028195		Gabon,Kenya	f2
AaegL5_2	VEuPathDB	protein_coding_gene	230624394	230713083	.	-	.	ID=AAEL008058;description=liprin alpha (lar-interacting protein alpha) (synapse defective protein 2)	AAEL008058		Gabon,Kenya	f2
AaegL5_2	VEuPathDB	ncRNA_gene	230710271	230711072	.	-	.	ID=AAEL023324;description=unspecified product	AAEL023324		Gabon,Kenya	f2
AaegL5_2	VEuPathDB	ncRNA_gene	230714567	230715089	.	+	.	ID=AAEL023659;description=unspecified product	AAEL023659		Gabon,Kenya	f2
AaegL5_2	VEuPathDB	protein_coding_gene	230721130	230753973	.	+	.	ID=AAEL008070;description=unspecified product	AAEL008070	Strand et al. 2016; Martins et al. 2021	Gabon,Kenya	f2
AaegL5_2	VEuPathDB	protein_coding_gene	230735736	230737485	.	+	.	ID=AAEL008073;description=unspecified product	AAEL008073	Bonizzoni et al. 2011; Dickson et al. 2017; Dubey et al. 2022;	Gabon,Kenya	f2
AaegL5_2	VEuPathDB	protein_coding_gene	230758761	230771485	.	-	.	ID=AAEL008063;description=unspecified product	AAEL008063		Gabon,Kenya	f2
AaegL5_2	VEuPathDB	protein_coding_gene	230788638	230811776	.	+	.	ID=AAEL019657;description=unspecified product	AAEL019657		Gabon,Kenya	f2
AaegL5_2	VEuPathDB	ncRNA_gene	230811654	230813348	.	-	.	ID=AAEL027833;description=unspecified product	AAEL027833		Gabon,Kenya	f2
AaegL5_2	VEuPathDB	protein_coding_gene	230827753	230897802	.	+	.	ID=AAEL008055;description=nicotinic acetylcholine receptor subunit	AAEL008055	Zhu et al. 2010; Lan et al. 2021	Gabon,Kenya	f2
AaegL5_2	VEuPathDB	protein_coding_gene	230912634	230954150	.	+	.	ID=AAEL008069;description=notch	AAEL008069	Xiao et al. 2014	Gabon,Kenya	f2
AaegL5_2	VEuPathDB	protein_coding_gene	230961891	231034413	.	-	.	ID=AAEL008056;description=hyperpolarization activated cyclic nucleotide-gated potassium channel	AAEL008056		Gabon,Kenya	f2
AaegL5_2	VEuPathDB	protein_coding_gene	231046641	231091640	.	+	.	ID=AAEL008061;description=phosphatidylinositolglycan class N%2C putative	AAEL008061		Gabon,Kenya	f2
AaegL5_2	VEuPathDB	protein_coding_gene	231101529	231136273	.	-	.	ID=AAEL008062;description=thrombospondin	AAEL008062		Gabon,Kenya	f2
AaegL5_2	VEuPathDB	protein_coding_gene	231157295	231192433	.	+	.	ID=AAEL011325;Name=AKHR;description=gonadotropin-releasing hormone receptor	AAEL011325	Hill et al. 2019; Durant et al. 2021	Gabon,Kenya	f2
AaegL5_2	VEuPathDB	protein_coding_gene	231199907	231257060	.	-	.	ID=AAEL011323;Name=Hnf4;description=Hepatocyte nuclear factor 4 isoform A nuclear receptor	AAEL011323		Gabon,Kenya	f2
AaegL5_2	VEuPathDB	ncRNA_gene	312248371	312249617	.	+	.	ID=AAEL021059;description=unspecified product	AAEL021059		Senegal	g
AaegL5_2	VEuPathDB	ncRNA_gene	312339281	312339713	.	+	.	ID=AAEL026963;description=unspecified product	AAEL026963		Senegal	g
AaegL5_2	VEuPathDB	protein_coding_gene	312412112	312415772	.	-	.	ID=AAEL007275;description=aldo-keto reductase	AAEL007275	Riaz et al. 2009; Saavedra-Rodriguez et al. 2013	Senegal	g
AaegL5_2	VEuPathDB	protein_coding_gene	312427970	312436279	.	+	.	ID=AAEL007276;description=unspecified product	AAEL007276		Senegal	g
AaegL5_2	VEuPathDB	protein_coding_gene	312437583	312450955	.	-	.	ID=AAEL007273;description=peptidyl-prolyl cis-trans isomerase e%2C ppie	AAEL007273		Senegal	g
AaegL5_2	VEuPathDB	protein_coding_gene	312451216	312452950	.	+	.	ID=AAEL013950;description=DEAD box ATP-dependent RNA helicase	AAEL013950		Senegal	g
AaegL5_2	VEuPathDB	protein_coding_gene	312466403	312474075	.	-	.	ID=AAEL007279;description=unspecified product	AAEL007279		Senegal	g
AaegL5_2	VEuPathDB	protein_coding_gene	312474714	312476167	.	+	.	ID=AAEL017235;Name=Gr37;description=gustatory receptor Gr37	AAEL017235		Senegal	g
AaegL5_2	VEuPathDB	protein_coding_gene	312480554	312664674	.	-	.	ID=AAEL007271;description=basic helix-loop-helix zip transcription factor	AAEL007271		Senegal	g
AaegL5_2	VEuPathDB	protein_coding_gene	312517964	312553429	.	+	.	ID=AAEL017323;description=AaGr39e	AAEL017323		Senegal	g
AaegL5_2	VEuPathDB	protein_coding_gene	312668388	312671554	.	-	.	ID=AAEL027808;description=unspecified product	AAEL027808		Senegal	g
AaegL5_2	VEuPathDB	protein_coding_gene	312741133	312781459	.	-	.	ID=AAEL021441;description=unspecified product	AAEL021441		Senegal	g
AaegL5_2	VEuPathDB	ncRNA_gene	312833338	312834525	.	+	.	ID=AAEL022367;description=unspecified product	AAEL022367		Senegal	g
AaegL5_2	VEuPathDB	protein_coding_gene	312907331	313134735	.	+	.	ID=AAEL023524;description=unspecified product	AAEL023524	Kumar et al. 2021; Crawford et al. 2017	Senegal	g
AaegL5_2	VEuPathDB	protein_coding_gene	313206966	313254789	.	+	.	ID=AAEL027580;description=unspecified product	AAEL027580		Senegal	g
AaegL5_2	VEuPathDB	protein_coding_gene	313601249	314237699	.	+	.	ID=AAEL019653;description=unspecified product	AAEL019653		Senegal	g
AaegL5_2	VEuPathDB	protein_coding_gene	313786196	313910953	.	-	.	ID=AAEL015345;description=unspecified product	AAEL015345		Senegal	g
AaegL5_2	VEuPathDB	ncRNA_gene	314110483	314110983	.	+	.	ID=AAEL025142;description=unspecified product	AAEL025142		Senegal	g
AaegL5_2	VEuPathDB	protein_coding_gene	314311728	314328650	.	+	.	ID=AAEL012960;description=importin alpha	AAEL012960	Ye et al. 2013; Crawford et al. 2017	Senegal	g
AaegL5_2	VEuPathDB	ncRNA_gene	314319485	314329759	.	-	.	ID=AAEL027216;description=unspecified product	AAEL027216		Senegal	g
AaegL5_2	VEuPathDB	protein_coding_gene	314391509	314416287	.	-	.	ID=AAEL013222;description=unspecified product	AAEL013222	Crawford et al. 2017	Senegal	g
AaegL5_2	VEuPathDB	protein_coding_gene	314423363	314462813	.	+	.	ID=AAEL022016;Name=ppk205;description=pickpocket 205	AAEL022016	Crawford et al. 2017	Senegal	g
AaegL5_2	VEuPathDB	protein_coding_gene	314483458	314498433	.	-	.	ID=AAEL010538;description=unspecified product	AAEL010538		Senegal	g
AaegL5_2	VEuPathDB	ncRNA_gene	314505774	314518782	.	+	.	ID=AAEL022004;description=unspecified product	AAEL022004		Senegal	g
AaegL5_2	VEuPathDB	protein_coding_gene	314520101	314527974	.	+	.	ID=AAEL027554;description=unspecified product	AAEL027554		Senegal	g
AaegL5_2	VEuPathDB	ncRNA_gene	314533490	314534688	.	+	.	ID=AAEL025982;description=unspecified product	AAEL025982		Senegal	g
AaegL5_2	VEuPathDB	protein_coding_gene	314550994	314601659	.	-	.	ID=AAEL010543;description=unspecified product	AAEL010543		Senegal	g
AaegL5_2	VEuPathDB	protein_coding_gene	314603740	314647358	.	+	.	ID=AAEL010533;description=unspecified product	AAEL010533	Crawford et al. 2017	Senegal	g
AaegL5_2	VEuPathDB	protein_coding_gene	314632724	315070555	.	-	.	ID=AAEL010541;description=unspecified product	AAEL010541		Senegal	g
AaegL5_2	VEuPathDB	protein_coding_gene	314846749	314875057	.	+	.	ID=AAEL010536;description=alpha-amylase	AAEL010536		Senegal	g
AaegL5_2	VEuPathDB	protein_coding_gene	314885791	314894813	.	+	.	ID=AAEL010532;description=alpha-amylase	AAEL010532	Chen et al. 2009; Bayyareddy et al. 2012; Després et al. 2014; Stalinski et al. 2016	Senegal	g
AaegL5_2	VEuPathDB	protein_coding_gene	314904636	314906871	.	-	.	ID=AAEL010540;description=alpha-amylase	AAEL010540	Després et al. 2014; Stalinski et al. 2016	Senegal	g
AaegL5_2	VEuPathDB	ncRNA_gene	315213311	315214026	.	-	.	ID=AAEL020405;description=unspecified product	AAEL020405		Senegal	g
AaegL5_2	VEuPathDB	ncRNA_gene	315370479	315371194	.	+	.	ID=AAEL020448;description=unspecified product	AAEL020448		Senegal	g
AaegL5_2	VEuPathDB	protein_coding_gene	315433443	315448335	.	+	.	ID=AAEL013799;description=unspecified product	AAEL013799		Senegal	g
AaegL5_3	VEuPathDB	protein_coding_gene	109792946	109875400	.	+	.	ID=AAEL004480;description=cell division cycle 20 (cdc20) (fizzy)	AAEL004480	Choi et al. 2012; Rasic et al. 2015	Senegal	h1
AaegL5_3	VEuPathDB	protein_coding_gene	109880327	109884552	.	-	.	ID=AAEL023070;description=unspecified product	AAEL023070		Senegal	h1
AaegL5_3	VEuPathDB	protein_coding_gene	109891270	109893078	.	+	.	ID=AAEL025887;description=Zinc finger CCCH-type with G patch domain-containing protein [Source:UniProtKB/Swiss-Prot%3BAcc:Q17CQ8]	AAEL025887		Senegal	h1
AaegL5_3	VEuPathDB	protein_coding_gene	109893339	109895369	.	-	.	ID=AAEL026766;description=unspecified product	AAEL026766		Senegal	h1
AaegL5_3	VEuPathDB	protein_coding_gene	109904658	109918308	.	+	.	ID=AAEL027029;description=Cell division control protein [Source:UniProtKB/TrEMBL%3BAcc:A0A1S4F7Q0]	AAEL027029		Senegal	h1
AaegL5_3	VEuPathDB	protein_coding_gene	109925538	109926479	.	-	.	ID=AAEL027716;description=Actin-related protein 2/3 complex subunit 3 [Source:UniProtKB/TrEMBL%3BAcc:Q1HR60]	AAEL027716		Senegal	h1
AaegL5_3	VEuPathDB	protein_coding_gene	109948829	109986335	.	+	.	ID=AAEL018323;description=unspecified product	AAEL018323		Senegal	h1
AaegL5_3	VEuPathDB	protein_coding_gene	109999042	110031499	.	-	.	ID=AAEL004472;description=unspecified product	AAEL004472		Senegal	h1
AaegL5_3	VEuPathDB	protein_coding_gene	110039693	110042369	.	+	.	ID=AAEL004449;description=unspecified product	AAEL004449		Senegal	h1
AaegL5_3	VEuPathDB	protein_coding_gene	110080932	110082028	.	-	.	ID=AAEL004482;description=unspecified product	AAEL004482		Senegal	h1
AaegL5_3	VEuPathDB	protein_coding_gene	110084549	110105292	.	+	.	ID=AAEL004455;description=unspecified product	AAEL004455		Senegal	h1
AaegL5_3	VEuPathDB	protein_coding_gene	119817255	119819278	.	+	.	ID=AAEL000801;description=metalloproteinase%2C putative	AAEL000801		Senegal	h2
AaegL5_3	VEuPathDB	protein_coding_gene	119860800	119890243	.	-	.	ID=AAEL018135;description=unspecified product	AAEL018135		Senegal	h2
AaegL5_3	VEuPathDB	protein_coding_gene	120052795	120092569	.	+	.	ID=AAEL025454;description=unspecified product	AAEL025454		Senegal	h2
AaegL5_3	VEuPathDB	protein_coding_gene	120106834	120108208	.	+	.	ID=AAEL024981;description=unspecified product	AAEL024981		Senegal	h2
AaegL5_3	VEuPathDB	protein_coding_gene	120134514	120160773	.	-	.	ID=AAEL000815;description=unspecified product	AAEL000815		Senegal	h2
AaegL5_3	VEuPathDB	protein_coding_gene	120159892	120165107	.	+	.	ID=AAEL000804;description=unspecified product	AAEL000804		Senegal	h2
AaegL5_3	VEuPathDB	protein_coding_gene	120164941	120173929	.	-	.	ID=AAEL000795;description=ubiquitin	AAEL000795		Senegal	h2
AaegL5_3	VEuPathDB	protein_coding_gene	120181512	120191408	.	+	.	ID=AAEL022540;description=unspecified product	AAEL022540		Senegal	h2
AaegL5_3	VEuPathDB	protein_coding_gene	131992337	132046298	.	+	.	ID=AAEL028079;description=unspecified product	AAEL028079		Senegal	h3
AaegL5_3	VEuPathDB	protein_coding_gene	132046237	132073384	.	-	.	ID=AAEL008042;description=unspecified product	AAEL008042		Senegal	h3
AaegL5_3	VEuPathDB	protein_coding_gene	132076670	132100521	.	+	.	ID=AAEL008041;description=bleomycin hydrolase	AAEL008041	Bonizzoni et al. 2011;	Senegal	h3
AaegL5_3	VEuPathDB	protein_coding_gene	132105180	132106496	.	-	.	ID=AAEL008038;description=unspecified product	AAEL008038		Senegal	h3
AaegL5_3	VEuPathDB	protein_coding_gene	132121152	132172115	.	-	.	ID=AAEL008815;description=unspecified product	AAEL008815		Senegal	h3
AaegL5_3	VEuPathDB	protein_coding_gene	132221126	132229794	.	-	.	ID=AAEL008801;description=unspecified product	AAEL008801	Bayyareddy et al. 2012	Senegal	h3
